# Phosphoproteome-derived peptide libraries for deep specificity profiling of phosphatases and phospholyases

**DOI:** 10.1101/2025.08.12.669978

**Authors:** Katarzyna Radziwon, Laura A. Campbell, Lauren E. Mazurkiewicz, Sopo Jalalishvili, Izabelle Eppinger, Aanika Parikh, Amy M. Weeks

## Abstract

Protein phosphorylation is dynamically regulated by the opposing activities of phosphowriter enzymes (kinases) and phosphoeraser enzymes (phosphatases and phospholyases). While significant progress has been made toward defining the sequences preferences of kinases, the selectivity of phosphoerasers has not been explored at scale. Here, we develop an experimental platform based on tandem mass spectrometry analysis of phosphoproteome-derived peptide libraries (PhosPropels) to map phosphoeraser activity across thousands of biologically relevant phosphosites. We extract positional residue preferences to rapidly define sequence motifs recognized by eight phosphoerasers spanning diverse species of origin, protein folds, and enzymatic mechanisms. Taking advantage of the throughput of our approach, we profiled 34 variants of the phosphothreonine lyase OspF from *Shigella flexneri*, uncovering an intrinsic preference for p38 and Erk MAP kinase activation loops and revealing the enzyme residues that influence its selectivity for phosphothreonine. Our results establish a general method for linking phosphorylation sites to the enzymes that remove them, providing a means to dissect a key component of cellular regulatory networks.
