## Supplementary Dataset 5 - Average kinase substrate counts based on PSSM scores for "Phosphoproteome-derived peptide libraries for deep specificity profiling of phosphatases and phospholyases"

### Sheet: README
Each sheet in this file corresponds to one type of PhosPropel which is indicated in the name of the tab. Within each sheet, there are two columns: Kinase, which contains the HGNC-format gene name for each kinase, and Average Substrate Count. The Average Substrate Count column indicates the average number of times a phosphosite annotated as a potential substrate of a particular kinase was observed…

### Sheet: HEK293T pervanadate
Kinase	Average Substrate Count
AAK1	411.5
ACVR1	994
ACVR1B	466.75
ACVR2A	921.5
ACVR2B	1096
AKT1	389.25
AKT2	315
AKT3	676
ALPK3	492
ATM	287.75
ATR	233
AURKA	642
AURKB	566.75
AURKC	658
BCKDK	225.25
BMP2K	386.75
BMPR1A	1427.75
BMPR1B	1312
BRAF	57.5
BRSK1	264.5
BRSK2	193.5
BUB1	382.5
CAMK1	200
CAMK1D	74.5
CAMK1G	72.75
CAMK2A	964.75
CAMK2B	1387.25
CAMK2D	306.25
CAMK2G	499
CAMK4	63
CAMKK1	112.25
CAMKK2	125.75
CDC42BPA	56
CDC42BPB	92.75
CDC7	555.25
CDK1	4718.5
CDK10	4684
CDK12	4613.5
CDK13	4530.25
CDK14	4562.75
CDK16	4756.25
CDK17	4762.5
CDK18	4765.25
CDK19	4670.5
CDK2	2340.25
CDK3	4797.25
CDK4	4679.25
CDK5	4084.5
CDK6	4511
CDK7	4315.5
CDK8	4338.75
CDK9	4143.25
CDKL1	33
CDKL5	359.25
CHEK1	32
CHEK2	273.5
CHUK	237
CILK1	116.25
CIT	183
CLK1	147
CLK2	1492.5
CLK3	161
CLK4	225.5
CSNK1A1	932.25
CSNK1A1L	477.75
CSNK1D	608.5
CSNK1E	556.25
CSNK1G1	688.25
CSNK1G2	1318.75
CSNK1G3	932.25
CSNK2A1	2459.25
CSNK2A2	2450
DAPK1	429
DAPK2	1.75
DAPK3	161.75
DCLK1	28.75
DCLK2	104
DMPK	149
DSTYK	81.5
DYRK1A	981.25
DYRK1B	4245.5
DYRK2	2455.75
DYRK3	522.25
DYRK4	5077.25
EEF2K	134.75
EIF2AK1	33.75
EIF2AK2	23.5
EIF2AK3	45.25
EIF2AK4	29
ERN1	67.5
ERN2	62.75
FAM20C	1544.25
GAK	302.75
GCK	257.25
GRK1	984.25
GRK2	332.5
GRK3	882.75
GRK4	120.75
GRK5	26
GRK6	753.25
GRK7	1330.5
GSK3A	686.25
GSK3B	491
HASPIN	307
HIPK1	1147.5
HIPK2	4939
HIPK3	352.5
HIPK4	418.25
HUNK	69.25
IKBKB	112.25
IKBKE	311.5
IRAK1	45.5
IRAK4	37.75
LATS1	117.5
LATS2	151
LRRK2	3
MAK	1417
MAP2K1	25.75
MAP2K2	25
MAP2K5	1.25
MAP3K1	21.5
MAP3K10	8
MAP3K11	99
MAP3K12	7.5
MAP3K15	40.75
MAP3K19	23.25
MAP3K2	2.33333
MAP3K20	58.5
MAP3K21	35
MAP3K3	8.25
MAP3K5	48
MAP3K6	24.5
MAP3K7	34.5
MAP3K8	46.25
MAP3K9	11.5
MAP4K1	352.25
MAP4K3	414.75
MAP4K4	95.75
MAP4K5	364
MAPK1	3692.25
MAPK10	4437.25
MAPK11	4677.75
MAPK12	4769.5
MAPK13	4797
MAPK14	3019.75
MAPK15	453
MAPK3	4635.75
MAPK7	311.25
MAPK8	4708.25
MAPK9	4620.75
MAPKAPK2	463.75
MAPKAPK3	99.25
MAPKAPK5	95.25
MARK1	522.75
MARK2	569
MARK3	553.75
MARK4	413
MASTL	2
MELK	16.5
MINK1	187.75
MKNK1	33.5
MKNK2	48.75
MOK	610
MOS	344.75
MST1	97.5
MTOR	117.25
MYLK	9
MYLK2	29.75
MYLK3	1.33333
MYLK4	394.5
MYO3A	95.75
MYO3B	54.75
NDRG1	1.66667
NEK1	21.25
NEK11	16.25
NEK2	33.25
NEK3	42.75
NEK4	56.75
NEK5	10.5
NEK6	89.5
NEK7	43.75
NEK8	3
NEK9	19.5
NIM1K	178.25
NLK	8.5
NUAK1	117.75
NUAK2	38
OSR1	55.5
PAK1	227.25
PAK2	210.75
PAK3	56.75
PAK4	677.25
PAK5	591.75
PAK6	655
PASK	287.25
PBK	365
PDK1	100.75
PDK4	11
PHKG1	105.25
PHKG2	65
PIM1	89.5
PIM2	70.25
PIM3	62.5
PINK1	57.75
PKN1	208
PKN2	27.25
PKN3	178.75
PLK1	300.75
PLK2	1160
PLK3	623.5
PLK4	115
PRKAA1	104
PRKAA2	152.75
PRKACA	730
PRKACB	648.5
PRKACG	139.5
PRKCA	120.25
PRKCB	93.75
PRKCD	23.5
PRKCE	104.25
PRKCG	89.5
PRKCH	24
PRKCI	54.25
PRKCQ	17
PRKCZ	35
PRKD1	229.25
PRKD2	153.75
PRKD3	20
PRKDC	481.25
PRKG1	641.75
PRKG2	570
PRKX	932
PRP4K	769
RAF1	58.5
RIPK1	27.5
RIPK2	45.25
RIPK3	97.5
RIPK4	6.5
ROCK1	60.5
ROCK2	17.25
RPS6KA1	59.25
RPS6KA2	14.25
RPS6KA3	70.25
RPS6KA4	126.25
RPS6KA5	564.5
RPS6KA6	237
RPS6KB1	61.5
RPS6KB2	2.25
SBK1	477.5
SGK1	489.25
SGK3	91.5
SIK1	399.25
SIK2	157.75
SIK3	467
SLK	120.25
SMG1	508.5
SNRK	27
SRPK1	467.75
SRPK2	719.25
SRPK3	516.25
STK10	21.5
STK11	133.75
STK16	280
STK17A	407
STK24	72
STK25	35.5
STK26	138.25
STK3	81.25
STK32B	126.5
STK32C	104.75
STK33	72.75
STK38L	119.25
STK39	82.5
TAOK1	64.25
TAOK2	6
TAOK3	37.25
TBK1	208.5
TGFBR1	675.25
TGFBR2	265.25
TLK1	180.5
TLK2	140.75
TNIK	123
TP53RK	5.5
TRPM6	161
TRPM7	36.5
TSSK1A	93.75
TSSK2	33
TSSK6	206.75
TTBK1	86
TTBK2	11.25
TTK	147.75
UHMK1	3742.25
ULK1	43.25
ULK2	19
VRK1	71.25
VRK2	4.5
WNK1	14.5
WNK3	5.5
WNK4	36
ABL	110.75
ACK	53.25
ALK	3.75
ARG	84
AXL	6.25
BLK	153.5
BMPR2_TYR	3.25
BRK	15.75
BTK	21
CSFR	2
CSK	26.5
CTK	17.25
DDR1	11.75
DDR2	55.25
EGFR	61.75
EPHA1	4
EPHA2	92.5
EPHA3	5.5
EPHA4	92.25
EPHA5	124.5
EPHA6	7.5
EPHA7	28.75
EPHA8	20
EPHB1	1
EPHB2	14.25
EPHB3	10.75
EPHB4	2
ETK	70.75
FAK	182.75
FER	10.25
FES	56.25
FGFR1	1
FGFR2	2
FGFR3	7
FGFR4	26.5
FGR	65.75
FLT3	2.75
FRK	14
FYN	181.25
HCK	7.5
HER4	51.5
IGF1R	15
INSR	5
IRR	5.25
ITK	30.5
JAK1	47.5
JAK2	3.5
JAK3	6
LCK	82.5
LIMK1_TYR	1.75
LIMK2_TYR	13.75
LTK	4.5
LYN	48.5
MER	30.5
MET	4
MKK4_TYR	6.5
MKK6_TYR	4.33333
MKK7_TYR	1.33333
MUSK	19
MYT1_TYR	20.75
NEK10_TYR	17.5
PDGFRA	1
PDGFRB	5
PDHK1_TYR	6.75
PDHK3_TYR	10
PDHK4_TYR	12
PINK1_TYR	2
PYK2	123
ROS	2
SRC	169.25
SRMS	21.75
SYK	335.75
TEC	110.5
TESK1_TYR	1
TIE2	1
TNK1	5.25
TNNI3K_TYR	67.25
TRKA	1.5
TRKB	1.75
TRKC	8
TXK	160.75
TYK2	2.5
VEGFR1	48.25
VEGFR2	14.25
VEGFR3	14
WEE1_TYR	56.5
YES	61
ZAP70	138

### Sheet: HEK293T untreated
Kinase	Average Substrate Count
AAK1	276.286
ACVR1	772.143
ACVR1B	369.571
ACVR2A	739.143
ACVR2B	874
AKT1	211.857
AKT2	153.143
AKT3	359.714
ALPK3	367.286
ATM	221.286
ATR	188.286
AURKA	360.571
AURKB	306
AURKC	356.857
BCKDK	129.429
BMP2K	261
BMPR1A	1140.86
BMPR1B	1056.86
BMPR2	1
BRAF	28.1429
BRSK1	178.143
BRSK2	126.571
BUB1	230.857
CAMK1	109.429
CAMK1D	38.2857
CAMK1G	48.2857
CAMK2A	681
CAMK2B	997.857
CAMK2D	190.429
CAMK2G	358
CAMK4	37.8571
CAMKK1	55.4286
CAMKK2	59.7143
CDC42BPA	29.4286
CDC42BPB	44.2857
CDC7	379.857
CDK1	2945.29
CDK10	2969
CDK12	2893.14
CDK13	2828
CDK14	2859.29
CDK16	2989.43
CDK17	3017
CDK18	2997.57
CDK19	2930.57
CDK2	1481.71
CDK3	3000.43
CDK4	2934.29
CDK5	2530.86
CDK6	2813.43
CDK7	2658.71
CDK8	2695.14
CDK9	2592.29
CDKL1	13.7143
CDKL5	183.429
CHEK1	19.2857
CHEK2	136
CHUK	129
CILK1	63.8571
CIT	92.7143
CLK1	113.429
CLK2	1067.86
CLK3	103.714
CLK4	161
CSNK1A1	731.143
CSNK1A1L	372.286
CSNK1D	483.857
CSNK1E	438.571
CSNK1G1	517.571
CSNK1G2	1032.14
CSNK1G3	714.857
CSNK2A1	1851.29
CSNK2A2	1842.71
DAPK1	232.286
DAPK2	1.28571
DAPK3	78.1429
DCLK1	12.5714
DCLK2	61.1429
DMPK	87.2857
DSTYK	47.5714
DYRK1A	602.286
DYRK1B	2666.29
DYRK2	1553
DYRK3	405.714
DYRK4	3250.71
EEF2K	84.1429
EIF2AK1	19.5714
EIF2AK2	16.8571
EIF2AK3	28.5714
EIF2AK4	18.1429
ERN1	49.1429
ERN2	41.8571
FAM20C	1122.29
GAK	215.714
GCK	157.286
GRK1	731.571
GRK2	283.571
GRK3	739.286
GRK4	81.2857
GRK5	13.5714
GRK6	559.571
GRK7	1029.29
GSK3A	517.571
GSK3B	381
HASPIN	190.286
HIPK1	784
HIPK2	3134
HIPK3	256.571
HIPK4	266.286
HUNK	37.4286
IKBKB	63.4286
IKBKE	189.143
IRAK1	24.8571
IRAK4	23.4286
LATS1	60.4286
LATS2	82
LRRK2	1
MAK	861
MAP2K1	11.7143
MAP2K2	12.8571
MAP2K5	1
MAP3K1	11
MAP3K10	5.14286
MAP3K11	61.1429
MAP3K12	2.71429
MAP3K15	25.8571
MAP3K19	14.8571
MAP3K20	30.1429
MAP3K21	21.2857
MAP3K3	5.42857
MAP3K5	27.8571
MAP3K6	17
MAP3K7	18
MAP3K8	30.2857
MAP3K9	5.28571
MAP4K1	209.286
MAP4K3	247.571
MAP4K4	57.5714
MAP4K5	216.571
MAPK1	2219.29
MAPK10	2757
MAPK11	2915.29
MAPK12	3014.43
MAPK13	3005.14
MAPK14	1769
MAPK15	307.429
MAPK3	2890.71
MAPK7	164
MAPK8	2942.43
MAPK9	2887.86
MAPKAPK2	263.714
MAPKAPK3	48.5714
MAPKAPK5	49.5714
MARK1	353.857
MARK2	387.143
MARK3	380.429
MARK4	291.857
MASTL	1
MELK	12
MINK1	108.857
MKNK1	13
MKNK2	23.7143
MOK	376.571
MOS	245.286
MST1	54.5714
MTOR	76.2857
MYLK	5.28571
MYLK2	15.8571
MYLK4	207.429
MYO3A	48.8571
MYO3B	34.5714
NDRG1	1.33333
NEK1	10.5714
NEK11	12.8571
NEK2	20.5714
NEK3	25.4286
NEK4	33.5714
NEK5	6.14286
NEK6	53.2857
NEK7	24.2857
NEK8	1.83333
NEK9	12.2857
NIM1K	114
NLK	4.28571
NUAK1	83.8571
NUAK2	29.7143
OSR1	28.5714
PAK1	118.143
PAK2	107.143
PAK3	23
PAK4	382.143
PAK5	327.714
PAK6	376.143
PASK	193.714
PBK	249
PDK1	60.4286
PDK4	7.14286
PHKG1	68.8571
PHKG2	34.4286
PIM1	55.2857
PIM2	39.1429
PIM3	36.5714
PINK1	32.8571
PKN1	130.286
PKN2	15.2857
PKN3	109.571
PLK1	207.714
PLK2	897
PLK3	461.429
PLK4	64.7143
PRKAA1	62
PRKAA2	93.4286
PRKACA	382.571
PRKACB	345
PRKACG	55.4286
PRKCA	72.2857
PRKCB	55
PRKCD	9.28571
PRKCE	59.8571
PRKCG	47.4286
PRKCH	14.4286
PRKCI	36.8571
PRKCQ	9.57143
PRKCZ	21.5714
PRKD1	124.571
PRKD2	82.1429
PRKD3	8.57143
PRKDC	344.571
PRKG1	318.714
PRKG2	280.429
PRKX	488.286
PRP4K	513.286
RAF1	38.1429
RIPK1	20.5714
RIPK2	22.7143
RIPK3	44.5714
RIPK4	2.71429
ROCK1	34.1429
ROCK2	8
RPS6KA1	26.2857
RPS6KA2	5.71429
RPS6KA3	32.8571
RPS6KA4	60.7143
RPS6KA5	303.857
RPS6KA6	113.857
RPS6KB1	30.5714
RPS6KB2	3.28571
SBK1	266.571
SGK1	254.857
SGK3	46.5714
SIK1	274.857
SIK2	104.857
SIK3	330.714
SLK	63.8571
SMG1	344.286
SNRK	18.1429
SRPK1	298
SRPK2	456
SRPK3	321.714
STK10	9.85714
STK11	73.4286
STK16	181.571
STK17A	291.857
STK24	43.7143
STK25	22
STK26	77.4286
STK3	48.5714
STK32B	71
STK32C	62.7143
STK33	49.1429
STK38L	66.2857
STK39	47.2857
TAOK1	37.8571
TAOK2	3.57143
TAOK3	22.4286
TBK1	134.429
TGFBR1	552.143
TGFBR2	172.571
TLK1	128.857
TLK2	98.1429
TNIK	71.5714
TP53RK	1.2
TRPM6	90.5714
TRPM7	19.7143
TSSK1A	52.8571
TSSK2	14.2857
TSSK6	124.714
TTBK1	51.1429
TTBK2	9.71429
TTK	92.2857
UHMK1	2362.43
ULK1	29
ULK2	13.5714
VRK1	51
VRK2	1.66667
WNK1	8.57143
WNK3	2.28571
WNK4	22
ABL	2.85714
ACK	2.6
ALK	1.42857
ARG	2.83333
AXL	1
BLK	10.2857
BRK	1
BTK	1.5
CSFR	1
CSK	1.4
CTK	1.33333
DDR1	1.85714
DDR2	2.57143
EGFR	5
EPHA1	1
EPHA2	2.66667
EPHA3	1
EPHA4	2.28571
EPHA5	3.4
EPHA7	1.25
EPHA8	1.33333
EPHB2	1
EPHB3	1
ETK	2.71429
FAK	6.71429
FES	1.66667
FGFR4	1
FGR	4
FRK	2
FYN	11.8571
HCK	1.5
HER2	1
HER4	2
IGF1R	1.57143
INSR	2
IRR	1.71429
ITK	1
JAK1	6.14286
JAK2	1
JAK3	1
LCK	4.85714
LIMK1_TYR	1
LIMK2_TYR	1
LYN	3.42857
MER	1.5
MKK4_TYR	1
MKK6_TYR	1.5
MKK7_TYR	1
MUSK	1.83333
MYT1_TYR	1.25
NEK10_TYR	2.71429
PDHK1_TYR	1
PDHK3_TYR	1.75
PDHK4_TYR	2
PYK2	4.16667
ROS	1
SRC	9.85714
SRMS	1.2
SYK	9.71429
TEC	4
TNK1	1
TNNI3K_TYR	5.42857
TRKC	1
TXK	4.42857
TYK2	1
VEGFR1	2.16667
VEGFR2	1
VEGFR3	1
WEE1_TYR	2.42857
YES	7.28571
ZAP70	9.14286

### Sheet: Jurkat pervanadate
Kinase	Average Substrate Count
AAK1	313
ACVR1	632.333
ACVR1B	285.333
ACVR2A	569
ACVR2B	673.667
AKT1	325.667
AKT2	266.667
AKT3	564.667
ALPK3	328.667
ATM	228
ATR	189.667
AURKA	516.667
AURKB	443
AURKC	522.333
BCKDK	153.667
BMP2K	295.667
BMPR1A	904
BMPR1B	827
BRAF	35.3333
BRSK1	154.333
BRSK2	110
BUB1	309.333
CAMK1	164
CAMK1D	62
CAMK1G	60.3333
CAMK2A	644.333
CAMK2B	931.333
CAMK2D	214.333
CAMK2G	322.667
CAMK4	46
CAMKK1	77.3333
CAMKK2	76.6667
CDC42BPA	43
CDC42BPB	66
CDC7	359.333
CDK1	3184.67
CDK10	3186
CDK12	3102.33
CDK13	3029.67
CDK14	3064.33
CDK16	3204
CDK17	3212.67
CDK18	3204.33
CDK19	3100.33
CDK2	1663.33
CDK3	3265.33
CDK4	3147
CDK5	2731
CDK6	3039.67
CDK7	2848.67
CDK8	2854
CDK9	2793
CDKL1	25
CDKL5	270.333
CHEK1	19.3333
CHEK2	223
CHUK	163.667
CILK1	80.6667
CIT	147
CLK1	140
CLK2	1196.33
CLK3	125.667
CLK4	189.333
CSNK1A1	514.333
CSNK1A1L	233
CSNK1D	312
CSNK1E	287
CSNK1G1	390.333
CSNK1G2	742
CSNK1G3	534.667
CSNK2A1	1608
CSNK2A2	1604.67
DAPK1	299.333
DAPK2	1
DAPK3	107.333
DCLK1	22.6667
DCLK2	84.3333
DMPK	110
DSTYK	46.6667
DYRK1A	647.667
DYRK1B	2810.33
DYRK2	1582
DYRK3	441.667
DYRK4	3416
EEF2K	128
EIF2AK1	33.3333
EIF2AK2	17.3333
EIF2AK3	36.6667
EIF2AK4	29.6667
ERN1	69
ERN2	56.6667
FAM20C	1096.33
GAK	234.333
GCK	190.333
GRK1	590.333
GRK2	189
GRK3	534.333
GRK4	79.6667
GRK5	18.3333
GRK6	495.333
GRK7	862.333
GSK3A	401.333
GSK3B	271.667
HASPIN	282.667
HIPK1	825
HIPK2	3353
HIPK3	260
HIPK4	291
HUNK	42.6667
IKBKB	70
IKBKE	186.333
IRAK1	38
IRAK4	34.3333
LATS1	60.3333
LATS2	100
LRRK2	4.66667
MAK	949.667
MAP2K1	15
MAP2K2	18.6667
MAP2K5	1
MAP3K1	15
MAP3K10	4.66667
MAP3K11	122
MAP3K12	2.33333
MAP3K15	37.3333
MAP3K19	19.6667
MAP3K2	1.66667
MAP3K20	48.3333
MAP3K21	41.3333
MAP3K3	4
MAP3K5	58
MAP3K6	26.3333
MAP3K7	27
MAP3K8	31.3333
MAP3K9	10
MAP4K1	266.667
MAP4K3	348.333
MAP4K4	93.6667
MAP4K5	291
MAPK1	2385
MAPK10	2950.67
MAPK11	3095
MAPK12	3217.33
MAPK13	3186
MAPK14	1917
MAPK15	379.333
MAPK3	3071
MAPK7	229
MAPK8	3142.33
MAPK9	3080
MAPKAPK2	330.333
MAPKAPK3	62
MAPKAPK5	69
MARK1	283.667
MARK2	305.333
MARK3	303.667
MARK4	213
MASTL	1
MELK	11.6667
MINK1	150.333
MKNK1	27
MKNK2	52.3333
MOK	464
MOS	208.667
MST1	72.3333
MTOR	106.667
MYLK	6
MYLK2	17
MYLK3	1
MYLK4	300.667
MYO3A	105.333
MYO3B	75.6667
NDRG1	1.33333
NEK1	10.3333
NEK11	13.3333
NEK2	23
NEK3	35
NEK4	28.3333
NEK5	8.33333
NEK6	72.3333
NEK7	35
NEK8	5
NEK9	11.3333
NIM1K	131.667
NLK	3
NUAK1	72.3333
NUAK2	25.6667
OSR1	53.3333
PAK1	186.333
PAK2	161.333
PAK3	44.6667
PAK4	539.333
PAK5	474.333
PAK6	529.667
PASK	142.333
PBK	280.333
PDK1	83.6667
PDK4	6.66667
PHKG1	83
PHKG2	69
PIM1	64.6667
PIM2	53.6667
PIM3	43.3333
PINK1	42
PKN1	168.333
PKN2	30
PKN3	143.333
PLK1	193.667
PLK2	717.667
PLK3	409.667
PLK4	95
PRKAA1	56.3333
PRKAA2	85.6667
PRKACA	570
PRKACB	512.667
PRKACG	102
PRKCA	136.333
PRKCB	108.667
PRKCD	22
PRKCE	129.333
PRKCG	104.333
PRKCH	30
PRKCI	74
PRKCQ	18.3333
PRKCZ	36.3333
PRKD1	144.667
PRKD2	106.667
PRKD3	20
PRKDC	360
PRKG1	497
PRKG2	430
PRKX	732
PRP4K	531
RAF1	29.6667
RIPK1	26.6667
RIPK2	30.6667
RIPK3	67.6667
RIPK4	4.33333
ROCK1	54.6667
ROCK2	13.3333
RPS6KA1	35
RPS6KA2	11
RPS6KA3	53.6667
RPS6KA4	91.6667
RPS6KA5	417.333
RPS6KA6	171.667
RPS6KB1	48.3333
RPS6KB2	1.66667
SBK1	418.333
SGK1	408.333
SGK3	69
SIK1	220
SIK2	77
SIK3	251.333
SLK	119
SMG1	362
SNRK	25
SRPK1	430
SRPK2	621
SRPK3	471
STK10	25
STK11	82.3333
STK16	220.333
STK17A	275.333
STK24	89
STK25	45.3333
STK26	137.667
STK3	49.6667
STK32B	96.3333
STK32C	80.3333
STK33	69
STK38L	76
STK39	57.3333
TAOK1	72.3333
TAOK2	9.66667
TAOK3	40.3333
TBK1	128
TGFBR1	428
TGFBR2	179.333
TLK1	95
TLK2	95.6667
TNIK	126
TP53RK	4.66667
TRPM6	122
TRPM7	24.6667
TSSK1A	47.6667
TSSK2	14
TSSK6	112.667
TTBK1	46.6667
TTBK2	7.33333
TTK	107.667
UHMK1	2432.33
ULK1	23
ULK2	11.3333
VRK1	63.6667
VRK2	3
WNK1	16
WNK3	3
WNK4	32.6667
ABL	212.667
ACK	110.667
ALK	12.3333
ARG	162
AXL	14.3333
BLK	340
BMPR2_TYR	14.3333
BRK	38.3333
BTK	52.6667
CSFR	3.33333
CSK	49
CTK	62
DDR1	25.6667
DDR2	125.333
EGFR	156
EPHA1	9
EPHA2	150
EPHA3	15.6667
EPHA4	184.667
EPHA5	201.333
EPHA6	16.6667
EPHA7	51.3333
EPHA8	33.3333
EPHB1	2
EPHB2	29
EPHB3	17.6667
EPHB4	10
ETK	184.667
FAK	319.667
FER	21.6667
FES	83.3333
FGFR1	1.33333
FGFR2	1
FGFR3	5.33333
FGFR4	53.3333
FGR	122
FLT3	12.6667
FRK	26
FYN	357.667
HCK	14
HER2	1.5
HER4	134
IGF1R	30.3333
INSR	13.3333
IRR	9.33333
ITK	64.6667
JAK1	137
JAK2	8.33333
JAK3	21.6667
KIT	1
LCK	191
LIMK1_TYR	13.3333
LIMK2_TYR	59.6667
LTK	10
LYN	96.6667
MER	58.3333
MET	7.33333
MKK4_TYR	30.6667
MKK6_TYR	14.3333
MKK7_TYR	4.66667
MUSK	72
MYT1_TYR	34
NEK10_TYR	81.6667
PDGFRA	1
PDGFRB	14.3333
PDHK1_TYR	25
PDHK3_TYR	28
PDHK4_TYR	36
PINK1_TYR	2.66667
PYK2	219.667
RET	2
ROS	6.33333
SRC	343
SRMS	35.6667
SYK	611.667
TEC	224
TESK1_TYR	5.66667
TIE2	3
TNK1	21
TNNI3K_TYR	196
TRKA	4.66667
TRKB	2
TRKC	24
TXK	301.667
TYK2	9.33333
TYRO3	1
VEGFR1	143
VEGFR2	41.6667
VEGFR3	33.6667
WEE1_TYR	203.667
YES	123.333
ZAP70	279.667

### Sheet: K562 pervanadate
Kinase	Average Substrate Count
AAK1	310.75
ACVR1	675.5
ACVR1B	312.25
ACVR2A	623.75
ACVR2B	728.75
AKT1	306
AKT2	262
AKT3	535
ALPK3	341.5
ATM	220.5
ATR	188.25
AURKA	469.75
AURKB	396.25
AURKC	474.75
BCKDK	163.25
BMP2K	295.75
BMPR1A	939.75
BMPR1B	863.25
BMPR2	1
BRAF	37
BRSK1	156
BRSK2	111.25
BUB1	306.5
CAMK1	168.25
CAMK1D	69.75
CAMK1G	52.5
CAMK2A	633
CAMK2B	915.75
CAMK2D	205.5
CAMK2G	319
CAMK4	47.25
CAMKK1	97.5
CAMKK2	98.75
CDC42BPA	43
CDC42BPB	71.75
CDC7	371.5
CDK1	3425.75
CDK10	3388.75
CDK12	3327.5
CDK13	3262.5
CDK14	3288
CDK16	3447
CDK17	3435.25
CDK18	3444
CDK19	3362.75
CDK2	1713.25
CDK3	3494.75
CDK4	3376.5
CDK5	2931.25
CDK6	3266.25
CDK7	3087.75
CDK8	3091
CDK9	2987.75
CDKL1	21
CDKL5	277.75
CHEK1	19
CHEK2	227
CHUK	185.25
CILK1	93
CIT	151.5
CLK1	135
CLK2	1106.5
CLK3	136.25
CLK4	162.25
CSNK1A1	539.5
CSNK1A1L	234.75
CSNK1D	303.25
CSNK1E	284
CSNK1G1	432.25
CSNK1G2	762.5
CSNK1G3	579.75
CSNK2A1	1617
CSNK2A2	1618.75
DAPK1	276.25
DAPK2	1.5
DAPK3	97.5
DCLK1	27.75
DCLK2	89.5
DMPK	102
DSTYK	54.5
DYRK1A	697.5
DYRK1B	3054.5
DYRK2	1726.25
DYRK3	411
DYRK4	3605.5
EEF2K	126.25
EIF2AK1	36.75
EIF2AK2	21.25
EIF2AK3	41
EIF2AK4	25.25
ERN1	61.5
ERN2	58.75
FAM20C	1033.75
GAK	226.75
GCK	181.75
GRK1	619.75
GRK2	174.25
GRK3	528.75
GRK4	84
GRK5	20
GRK6	504.25
GRK7	891.25
GSK3A	405.5
GSK3B	269.75
HASPIN	266
HIPK1	884.5
HIPK2	3572.25
HIPK3	272.75
HIPK4	292
HUNK	47.5
IKBKB	85.25
IKBKE	205.5
IRAK1	35
IRAK4	29.75
LATS1	69.75
LATS2	107.5
LRRK2	3.75
MAK	1011
MAP2K1	28.25
MAP2K2	28.5
MAP2K5	2.66667
MAP3K1	18.5
MAP3K10	8.25
MAP3K11	115.5
MAP3K12	4.25
MAP3K15	45
MAP3K19	24
MAP3K2	3.25
MAP3K20	60
MAP3K21	41.25
MAP3K3	9.5
MAP3K5	64.75
MAP3K6	30
MAP3K7	24
MAP3K8	32
MAP3K9	11.5
MAP4K1	263.25
MAP4K3	347
MAP4K4	89
MAP4K5	284.75
MAPK1	2608.5
MAPK10	3173.75
MAPK11	3357.5
MAPK12	3438.75
MAPK13	3444.75
MAPK14	2088.5
MAPK15	397
MAPK3	3340
MAPK7	230.25
MAPK8	3361.5
MAPK9	3308.75
MAPKAPK2	339.75
MAPKAPK3	68.5
MAPKAPK5	66
MARK1	301.75
MARK2	316.5
MARK3	318.75
MARK4	227.75
MASTL	1.33333
MELK	11.75
MINK1	141
MKNK1	33.75
MKNK2	51.25
MOK	474.5
MOS	221.75
MST1	82.5
MTOR	99.5
MYLK	5
MYLK2	15.25
MYLK3	2
MYLK4	259.75
MYO3A	107.5
MYO3B	62.75
NDRG1	2.25
NEK1	12.25
NEK11	16
NEK2	32.5
NEK3	39.75
NEK4	41
NEK5	6.75
NEK6	71.75
NEK7	38
NEK8	2.75
NEK9	13
NIM1K	131.25
NLK	3.75
NUAK1	83
NUAK2	23.25
OSR1	61.5
PAK1	157.75
PAK2	137
PAK3	41
PAK4	497.75
PAK5	429
PAK6	493.5
PASK	157.75
PBK	272.25
PDK1	56
PDK4	9.25
PHKG1	89.25
PHKG2	64
PIM1	83.5
PIM2	72.75
PIM3	61.25
PINK1	43
PKN1	179
PKN2	28.25
PKN3	144
PLK1	232.75
PLK2	760.75
PLK3	424.25
PLK4	106.75
PRKAA1	51
PRKAA2	84.25
PRKACA	522.25
PRKACB	459.25
PRKACG	109.25
PRKCA	152
PRKCB	122
PRKCD	26.5
PRKCE	144.75
PRKCG	118.5
PRKCH	35.25
PRKCI	71.5
PRKCQ	18.5
PRKCZ	42.5
PRKD1	157.25
PRKD2	100.5
PRKD3	18
PRKDC	334.5
PRKG1	465.25
PRKG2	416
PRKX	675.5
PRP4K	552.75
RAF1	32.75
RIPK1	21.5
RIPK2	35
RIPK3	64.5
RIPK4	4
ROCK1	53.5
ROCK2	11.75
RPS6KA1	47
RPS6KA2	11.25
RPS6KA3	57.25
RPS6KA4	90.75
RPS6KA5	378
RPS6KA6	185.5
RPS6KB1	58.5
RPS6KB2	3.25
SBK1	386.5
SGK1	392.5
SGK3	79.25
SIK1	215
SIK2	84.5
SIK3	262.5
SLK	111
SMG1	366
SNRK	27.25
SRPK1	396.75
SRPK2	587
SRPK3	435.25
STK10	27.25
STK11	93
STK16	221.5
STK17A	271
STK24	87.5
STK25	44.75
STK26	122.25
STK3	68
STK32B	80.5
STK32C	63.25
STK33	71.25
STK38L	90
STK39	75.75
TAOK1	68.75
TAOK2	5.5
TAOK3	27
TBK1	140.75
TGFBR1	438.75
TGFBR2	199.5
TLK1	127.75
TLK2	115.5
TNIK	112.25
TP53RK	4.5
TRPM6	140.75
TRPM7	29
TSSK1A	47.25
TSSK2	21
TSSK6	130.5
TTBK1	73.75
TTBK2	9
TTK	123
UHMK1	2586.5
ULK1	41.5
ULK2	19
VRK1	64.75
VRK2	3
WNK1	12.5
WNK3	4
WNK4	37.25
ABL	177
ACK	74
ALK	5.25
ARG	141.75
AXL	10.5
BLK	208.75
BMPR2_TYR	9.25
BRK	22.75
BTK	32.5
CSFR	3
CSK	38.5
CTK	32.75
DDR1	16.75
DDR2	78.5
EGFR	87.5
EPHA1	7
EPHA2	98.5
EPHA3	7.75
EPHA4	128.75
EPHA5	137.75
EPHA6	15.5
EPHA7	32.5
EPHA8	20.25
EPHB1	1
EPHB2	22.25
EPHB3	11
EPHB4	6
ETK	99.25
FAK	201.25
FER	13
FES	67
FGFR2	2.25
FGFR3	5.75
FGFR4	34.5
FGR	96.75
FLT3	5.75
FRK	11.25
FYN	234.5
HCK	7.25
HER4	71.5
IGF1R	16.5
INSR	8
IRR	10.25
ITK	38.25
JAK1	76.5
JAK2	3.66667
JAK3	10.75
LCK	115
LIMK1_TYR	4.25
LIMK2_TYR	30.25
LTK	10.5
LYN	54.75
MER	40.25
MET	4
MKK4_TYR	19
MKK6_TYR	8.25
MKK7_TYR	3
MUSK	45
MYT1_TYR	31.25
NEK10_TYR	47.75
PDGFRA	1.33333
PDGFRB	8.25
PDHK1_TYR	15.5
PDHK3_TYR	20.5
PDHK4_TYR	22
PINK1_TYR	5.5
PYK2	168
RET	1.25
ROS	5.75
SRC	229.5
SRMS	22.75
SYK	413.25
TEC	160.75
TESK1_TYR	2
TIE2	1
TNK1	15.25
TNNI3K_TYR	110.25
TRKA	3.25
TRKB	2
TRKC	13.25
TXK	231.25
TYK2	4.75
VEGFR1	62.75
VEGFR2	24.25
VEGFR3	17
WEE1_TYR	119
YES	80.25
ZAP70	196.5
